# Biochemical regulation of Arabidopsis PUB33: a receptor-like cytoplasmic kinase with an integrated U-box domain that ubiquitinates *Ralstonia pseudosolanacearum* effector protein RipV1

**DOI:** 10.64898/2026.02.10.704836

**Authors:** Thakshila Dharmasena, Jihyun Choi, Injae Kim, Virginia N. Miguel, Natasha S. Kelkar, Maria Camila Rodriguez Gallo, Nicholas Hassan, Marco Trujillo, R. Glen Uhrig, Cécile Segonzac, Jacqueline Monaghan

## Abstract

Plant immunity relies on the detection of microbes and the rapid activation of intracellular defense pathways. Catalyzed by protein kinases and E3 ubiquitin ligases, respectively, phosphorylation and ubiquitination are among the most abundant post-translational modifications that regulate immune pathways. It has been well established that members of the receptor-like cytoplasmic kinase (RLCK) and plant U-box E3 ligase (PUB) families are critical components of plant immune signaling. Interestingly, a group of proteins that contain both an RLCK domain and a PUB domain has been conserved throughout plant evolution, referred to as subgroups RLCK-IXb and PUB-VI within their respective families. While very little is known about these proteins, evidence from multiple independent studies indicates that orthologous PUB-VI/RLCK-IXb proteins in potato, tomato, *Nicotiana benthamiana,* and *Arabidopsis thaliana* associate with diverse pathogen effectors from the oomycete pathogen *Phytophthora infestans*, bacterial pathogen *Ralstonia pseudosolanacearum,* and the mirid bug *Apolygus lucorum*, suggesting that they may be critical virulence targets or components of the immune response. However, the biochemical activities of these proteins and how they contribute to plant health remain poorly defined. Here, we introduce the PUB-VI/RLCK-IXb clade in Arabidopsis, focusing on PUB32, PUB33, and PUB50. We show that PUB33 exhibits dual kinase and E3 ubiquitin ligase activities that are inversely regulated by autophosphorylation at Thr333. PUB33 forms homomers and heteromers with PUB32 which attenuate PUB33 catalytic activity. Although we did not observe clear defects in innate immune signaling in *pub32, pub33*, or *pub50* mutants, we found that overexpression of *PUB33* can suppress cell death triggered by the *R. pseudosolanacearum* effector RipV1 in *N. benthamiana*. Moreover, PUB33 directly ubiquitinates RipV1 *in vitro* and reduces RipV1 accumulation *in planta,* suggesting that it functions as part of the immune response against *R. pseudosolanacearum*.
