## Supplemental Table S1 for "Biochemical regulation of Arabidopsis PUB33: a receptor-like cytoplasmic kinase with an integrated U-box domain that ubiquitinates *Ralstonia pseudosolanacearum* effector protein RipV1"

### Sheet: Sheet1
Protein Accession	Description	C-score	Col-0 mean	PUB33 mean	log2 FC (calculated)	Number of precursors used for quantification						MS2 Quantity
						Col-0 (1)	Col-0 (3)	Col-0 (3)	PUB33-GFP (1)	PUB33-GFP (2)	PUB33-GFP (3)	Col-0 (1)	Col-0 (3)	Col-0 (3)	PUB33-GFP (1)	PUB33-GFP (2)	PUB33-GFP (3)
AT3G49060.1; AT3G49060.3	U-box domain-containing protein kinase family protein	46.4194	0	35732.2	0	0	0	0	3	3	3	0	0	0	36567.8	38483.1	32145.7
AT3G27380.1; AT3G27380.2; AT5G40650.1	succinate dehydrogenase 2-1;succinate dehydrogenase 2-1;succinate dehydrogenase 2-2	41.6396	0	20458	0	0	0	0	1	1	1	0	0	0	21908.7	23279	16186.3
AT1G07440.1	NAD(P)-binding Rossmann-fold superfamily protein	50.896	0	17100.8	0	0	0	0	0	1	1	0	0	0	0	48197.6	3104.74
ATCG00330.1	chloroplast ribosomal protein S14	45.1009	0	9821.41	0	0	0	0	1	1	1	0	0	0	18518	2207.93	8738.29
AT5G22880.1	histone B2	51.199	0	9504.29	0	0	0	0	3	2	3	0	0	0	10989.1	5014.02	12509.7
AT5G56500.1; AT5G56500.2	TCP-1/cpn60 chaperonin family protein	46.7642	0	8063.24	0	0	0	0	2	2	1	0	0	0	9765.16	10745.7	3678.83
AT1G75780.1	tubulin beta-1 chain	46.9411	0	7940.95	0	0	0	0	2	2	1	0	0	0	12084.2	3581.43	8157.21
AT5G11040.1	TRS120	39.3661	0	6590.5	0	0	0	0	2	0	1	0	0	0	17727.8	0	2043.73
AT1G10430.1; AT1G10430.2; AT1G59830.1; AT1G59830.2	protein phosphatase 2A-2	46.5564	0	5202.96	0	0	0	0	1	1	0	0	0	0	2474.77	13134.1	0
AT2G21160.1	Translocon-associated protein (TRAP)%2C alpha subunit	34.2385	0	4663.65	0	0	0	0	1	1	1	0	0	0	8114.06	4742.97	1133.93
AT5G62190.1	DEAD box RNA helicase (PRH75)	44.726	0	4402.31	0	0	0	0	3	1	2	0	0	0	4290.21	3758.46	5158.26
AT3G21215.1; AT3G21215.2; AT3G21215.3; AT3G21215.4	RNA-binding (RRM/RBD/RNP motifs) family protein	38.0763	0	3643.65	0	0	0	0	1	1	1	0	0	0	4063.03	1929.97	4937.94
AT3G08943.1	ARM repeat superfamily protein	43.7666	0	3264.51	0	0	0	0	1	1	1	0	0	0	2442.35	4760.51	2590.68
AT1G51630.1	O-fucosyltransferase family protein	36.6697	0	2820.65	0	0	0	0	1	0	1	0	0	0	3329.46	0	5132.48
AT1G28110.1; AT1G28110.2	serine carboxypeptidase-like 45	38.8926	0	2650.44	0	0	0	0	1	1	1	0	0	0	1701.58	3778.28	2471.47
AT5G14170.1	SWIB/MDM2 domain superfamily protein	34.6631	0	2526.5	0	0	0	0	1	0	1	0	0	0	1955.03	0	5624.48
AT1G36370.1	serine hydroxymethyltransferase 7	46.2849	0	2280.18	0	0	0	0	1	1	0	0	0	0	3696.52	3144.01	0
AT1G17690.1	U3 small nucleolar RNA-associated protein	43.5445	0	2246.44	0	0	0	0	1	1	1	0	0	0	3095.92	1850.13	1793.28
AT4G02330.1	Plant invertase/pectin methylesterase inhibitor superfamily	50.2385	0	2229.34	0	0	0	0	1	0	1	0	0	0	2599.89	0	4088.12
AT3G13460.1; AT3G13460.2; AT3G13460.4	evolutionarily conserved C-terminal region 2	46.192	0	2224.19	0	0	0	0	3	2	3	0	0	0	4456.77	77.4305	2138.38
AT3G48170.1	aldehyde dehydrogenase 10A9	51.0665	0	2132.59	0	0	0	0	1	2	1	0	0	0	1076.08	4295.7	1026
AT1G29940.1	nuclear RNA polymerase A2	40.6244	0	2049.97	0	0	0	0	1	0	1	0	0	0	1691.12	0	4458.81
AT3G04590.1; AT3G04590.2	AT hook motif DNA-binding family protein	55.5646	0	1507.2	0	0	0	0	1	1	1	0	0	0	1790.7	1173.61	1557.29
AT1G02890.1; AT1G02890.2; AT1G62130.1; AT1G62130.2; AT4G02480.1; AT4G24860.1; AT4G24860.2; AT4G24860.3; AT4G24860.4	AAA-type ATPase family protein;AAA-type ATPase family protein	44.5706	0	1505.21	0	0	0	0	1	1	0	0	0	0	1477.9	3037.72	0
AT1G72750.1	translocase inner membrane subunit 23-2	50.8008	0	1468.54	0	0	0	0	1	0	2	0	0	0	3310.56	0	1095.06
AT5G59300.1	ubiquitin-conjugating enzyme E2	46.3581	0	1354.46	0	0	0	0	1	0	1	0	0	0	2679.49	0	1383.89
AT1G49820.1	S-methyl-5-thioribose kinase	46.8672	0	1103.72	0	0	0	0	1	1	1	0	0	0	1164.57	6.36219	2140.24
AT2G40590.1	Ribosomal protein S26e family protein	40.6836	0	1072.96	0	0	0	0	1	1	0	0	0	0	1958.57	1260.32	0
AT5G57870.1; AT5G57870.2	MIF4G domain-containing protein / MA3 domain-containing protein	37.693	0	923.138	0	0	0	0	2	1	2	0	0	0	1237.84	1058.6	472.971
AT4G25960.1	P-glycoprotein 2	33.7026	0	783.633	0	0	0	0	1	1	0	0	0	0	1378.53	972.365	0
AT3G15610.1	Transducin/WD40 repeat-like superfamily protein	43.8567	0	776.654	0	0	0	0	1	0	1	0	0	0	1611.47	0	718.497
AT4G13840.1	HXXXD-type acyl-transferase family protein	46.1576	0	689.349	0	0	0	0	1	0	1	0	0	0	1177.99	0	890.058
AT5G55220.1	trigger factor type chaperone family protein	52.0069	0	492.44	0	0	0	0	1	1	1	0	0	0	742.294	1.01916	734.007
AT1G73230.1	Nascent polypeptide-associated complex NAC	41.4023	1.00926	4666.98	12.175	0	0	1	1	1	1	0	0	1.00926	4354.01	7547.26	2099.66
AT1G09270.1; AT1G09270.2; AT1G09270.3	importin alpha isoform 4	45.14	1.55394	4675.32	11.5549	0	1	0	1	1	1	0	1.55394	0	6229.02	2405.3	5391.66
AT4G26110.1; AT4G26110.2	nucleosome assembly protein1%3B1	50.3602	5.24063	4062	9.59823	1	1	0	3	2	3	6.30535	4.17591	0	5183.79	3989.37	3012.83
AT1G43800.1	Plant stearoyl-acyl-carrier-protein desaturase family protein	42.378	8.74125	6574.94	9.55492	1	0	0	4	3	4	8.74125	0	0	8286.77	8662.18	2775.87
AT3G22120.1; AT3G22120.2	cell wall-plasma membrane linker protein	39.2712	3595.66	172323	5.58272	1	0	0	1	1	1	3595.66	0	0	109400	292280	115290
AT4G25500.1; AT4G25500.2; AT4G25500.3; AT4G25500.4; AT4G25500.5; AT4G25500.6; AT4G25500.7; AT4G25500.8; AT5G52040.1; AT5G52040.2; AT5G52040.3; AT5G52040.4; AT5G52040.5; AT5G52040.6; AT5G52040.7	arginine/serine-rich splicing factor 35; RNA-binding (RRM/RBD/RNP motifs) family protein	35.5219	278.484	6180.59	4.47208	1	1	1	1	1	1	3.01313	1.36284	831.076	3830.98	12597.7	2113.04
AT1G17620.1	Late embryogenesis abundant (LEA) hydroxyproline-rich glycoprotein family	50.1528	2082.72	43121.6	4.37187	0	2	2	2	1	2	0	206.754	3958.69	24504.7	83497.1	21363
AT2G27730.1; AT2G27730.2; AT2G27730.3; AT2G27730.4	copper ion binding protein	44.842	263.84	4576.99	4.11666	1	1	1	1	1	1	2.75197	335.705	453.063	4575.41	6353.92	2801.65
AT1G05810.1; AT1G05810.2; AT2G43130.1	Rab GTPase-like A5A protein;Rab GTPase-like A5A protein;P-loop containing nucleoside triphosphate hydrolases superfamily protein	35.5421	2756.38	46878.6	4.08808	1	0	0	1	1	1	2756.38	0	0	19127.9	88484.4	33023.5
AT1G17220.1	Translation initiation factor 2%2C small GTP-binding protein	56.4912	465.042	7477.69	4.00716	0	2	0	5	1	4	0	465.042	0	8978.28	4400.21	9054.58
AT2G39850.1	Subtilisin-like serine endopeptidase family protein	47.168	487.621	7217.23	3.88761	0	1	1	3	3	3	0	185.467	789.775	4320.81	2200.59	15130.3
AT2G40060.1	Clathrin light chain protein	50.6581	76.1224	917.695	3.59162	1	1	1	1	1	1	1.89563	1.82814	224.643	700.533	460.547	1592.01
AT2G44160.1	methylenetetrahydrofolate reductase 2	48.1233	410.926	4811.89	3.54965	0	2	0	1	1	1	0	410.926	0	5191.07	2670.33	6574.28
AT5G16050.1; AT5G16050.2	general regulatory factor 5	40.1644	346.935	3919.05	3.49777	0	1	2	1	1	1	0	275.842	418.027	3808.03	5976.65	1972.48
AT1G17880.1	basic transcription factor 3	50.0279	2783.32	27494.2	3.30425	1	0	2	4	3	4	4769.13	0	797.511	28145.6	43213.8	11123.3
AT4G29680.1	Alkaline-phosphatase-like family protein	54.4655	497.241	3356.14	2.75478	0	1	1	1	1	1	0	546.807	447.676	5629.02	2320.49	2118.91
AT2G19590.1; AT2G19590.2	ACC oxidase 1	44.6369	1420.77	8443.52	2.57117	0	1	1	1	1	1	0	1119.84	1721.7	11479.2	9581.36	4270
AT1G26910.1	Ribosomal protein L16p/L10e family protein	32.5054	2430.32	14149.5	2.54153	0	0	1	1	1	1	0	0	2430.32	14578.5	19676.3	8193.56
AT5G64140.1	ribosomal protein S28	34.0954	3542.1	20116	2.50567	1	0	0	1	1	1	3542.1	0	0	22729.7	23472.5	14145.9
AT5G27740.1	ATPase family associated with various cellular activities (AAA)	42.5866	2277.46	12799.2	2.49055	2	3	3	3	2	3	1076.02	3400.91	2355.46	12423.4	13338.3	12635.8
AT2G39390.1	Ribosomal L29 family protein	46.4618	1429.07	8016.39	2.48788	1	1	1	1	1	1	2.29619	1513.08	2771.83	8980.24	7797.59	7271.33
AT3G62020.1; AT3G62020.2	germin-like protein 10	54.2222	8415.22	44662.2	2.40798	1	1	1	1	1	1	3417.41	10091	11737.3	38431	52549.1	43006.3
AT5G55130.1	co-factor for nitrate%2C reductase and xanthine dehydrogenase 5	55.6392	825.703	4176.5	2.3386	0	1	2	1	3	2	0	1068.11	583.3	2748.14	6809.8	2971.57
ATCG00730.1	photosynthetic electron transfer D	42.6578	9599.47	48360.3	2.3328	1	1	1	1	1	1	12767.6	7751.62	8279.14	61006.7	34675.1	49399
AT4G23630.1; AT4G23630.2	VIRB2-interacting protein 1	45.1394	4445.3	21907.3	2.30106	2	3	3	3	3	3	1584.76	4064.57	7686.56	29636.5	17687.6	18397.9
AT5G01670.1; AT5G01670.2	NAD(P)-linked oxidoreductase superfamily protein	43.0024	415.329	2044.83	2.29965	1	1	0	1	1	1	326.938	503.72	0	1377.95	4020.27	736.263
AT3G09220.1; AT3G09220.2	laccase 7	53.8133	8270.1	39515.9	2.25646	2	3	2	4	6	6	2655.37	10661.9	11493	31043.9	42459.4	45044.4
AT3G11940.1; AT3G11940.2	ribosomal protein 5A	43.7651	23915.5	110202	2.20413	2	2	2	2	2	2	25841.5	23553.3	22351.6	110685	148942	70977.7
AT2G33210.1; AT2G33210.2	heat shock protein 60-2	50.8846	7479.74	32618.5	2.12463	4	5	5	7	7	7	7078.66	3903.68	11456.9	35479	37198.4	25178.2
AT3G15000.1	cobalt ion binding protein	43.5917	5208.06	22040	2.08131	1	2	1	2	2	2	7555.21	2609.13	5459.86	19505.8	31404.6	15209.7
AT5G38930.1	RmlC-like cupins superfamily protein	39.4585	3609.11	14829.8	2.03878	2	5	4	4	4	5	4210.37	2768.71	3848.25	15502	16219.4	12767.9
AT3G52720.1; AT3G52720.3; AT3G52720.4	alpha carbonic anhydrase 1	51.0988	28496.8	113828	1.99799	2	5	5	6	6	6	24679.5	28729.8	32081.1	98944.5	104502	138038
AT4G00165.1; AT4G00165.2	Bifunctional inhibitor/lipid-transfer protein/seed storage 2S albumin superfamily protein	42.1028	2751.31	10911.9	1.98771	0	1	2	2	1	2	0	3774.35	1728.27	8298.43	15556.7	8880.57
AT5G40950.1	ribosomal protein large subunit 27	50.0268	6218.26	23330.1	1.90761	2	2	2	2	2	2	274.253	212.227	18168.3	27811.9	19472.4	22705.9
AT2G22230.1	Thioesterase superfamily protein	54.778	15377.1	57600.1	1.90529	2	2	2	3	3	3	13378.2	19599.2	13153.9	53968.2	30649	88183.1
AT4G12480.1	Bifunctional inhibitor/lipid-transfer protein/seed storage 2S albumin superfamily protein	41.7293	5688.14	21285.5	1.90384	2	1	2	2	2	2	4782.26	3855.12	8427.02	15894.6	24131.5	23830.4
AT4G36960.1; AT4G36960.2	RNA-binding (RRM/RBD/RNP motifs) family protein	38.5777	1963.45	6561.82	1.74071	0	0	1	1	1	1	0	0	1963.45	5271.71	8511.55	5902.19
AT5G41520.1	RNA binding Plectin/S10 domain-containing protein	42.124	6202.14	20705	1.73914	3	2	4	5	5	5	7986.67	4263.66	6356.09	33275.1	13278.1	15561.8
AT4G01130.1; AT4G01130.2; AT4G01130.3	GDSL-like Lipase/Acylhydrolase superfamily protein	47.6589	1933.34	6212.23	1.68402	1	1	1	1	1	1	1682.25	1729.93	2387.84	5592.9	6024.88	7018.91
AT4G00230.1	xylem serine peptidase 1	50.4116	12185.3	38419	1.65668	10	15	13	15	16	16	9257.77	13310.1	13988	27799.6	43842.1	43615.2
AT5G15520.1	Ribosomal protein S19e family protein	50.1101	47716.7	149795	1.65043	1	1	1	1	1	1	43604.3	53024.3	46521.6	186234	119447	143705
AT4G32470.1	Cytochrome bd ubiquinol oxidase%2C 14kDa subunit	34.7024	20042.6	62685.8	1.64507	2	2	3	2	1	2	22457.2	18327	19343.5	78833	66625.5	42598.8
AT4G16380.1; AT4G16380.3	Heavy metal transport/detoxification superfamily protein	47.9039	12744.2	38942.5	1.6115	2	3	2	3	3	3	10968	13930.2	13334.4	36882.7	35193	44751.7
AT3G44990.1	xyloglucan endo-transglycosylase-related 8	56.389	38555.8	116652	1.59719	9	11	12	14	13	14	44961.6	34679.6	36026.2	116475	122969	110512
AT5G52920.1	plastidic pyruvate kinase beta subunit 1	40.7848	2353.38	7110	1.59512	2	1	0	1	1	1	2219.58	2487.18	0	6398.64	8351.34	6580.03
AT3G01190.1	Peroxidase superfamily protein	52.4071	287169	854539	1.57325	14	17	21	25	24	25	259692	258260	343556	697973	890942	974703
AT5G43970.1	translocase of outer membrane 22-V	38.1022	2878.41	8529.08	1.56712	1	1	1	1	1	1	1729.39	2427.78	4478.05	8017.07	9362.56	8207.59
AT1G05260.1	Peroxidase superfamily protein	50.8873	29807.5	87463.7	1.55301	11	12	16	18	16	18	22971.1	25166.2	41285.1	80580.2	87985.4	93825.5
AT3G05060.1	NOP56-like pre RNA processing ribonucleoprotein	54.2693	7913.22	23083.9	1.54455	5	6	6	12	8	12	6500.35	9952.75	7286.55	24398.5	21678	23175.3
AT5G10160.1	Thioesterase superfamily protein	53.5555	116137	338497	1.54331	5	6	6	10	9	11	124918	107752	115741	279697	301465	434329
AT1G35680.1	Ribosomal protein L21	53.5442	14677.6	42437.3	1.53171	3	3	3	4	3	3	20250.1	11508	12274.7	33963.4	50197.3	43151.2
AT3G49910.1	Translation protein SH3-like family protein	50.3286	13258.9	38112.7	1.52331	1	3	3	6	2	5	12654	11019.5	16103.1	37308.4	49675.3	27354.2
AT3G08600.1	transmembrane protein%2C putative (DUF1191)	40.369	2701.62	7722.78	1.5153	0	1	0	1	1	1	0	2701.62	0	5737.78	7344.17	10086.4
AT5G41050.1	Pollen Ole e 1 allergen and extensin family protein	45.0402	2550.82	7211.61	1.49936	0	0	1	2	1	2	0	0	2550.82	4738.73	8158.59	8737.5
AT3G28200.1	Peroxidase superfamily protein	50.8238	14896	41928.2	1.49299	4	4	3	4	3	4	12198.4	17429.9	15059.8	38079.9	27391.1	60313.6
AT5G48810.1	cytochrome B5 isoform D	40.8243	862.285	2407.13	1.48108	0	1	1	1	1	1	0	1084.35	640.225	2290.97	2490.75	2439.69
AT1G77510.1	PDI-like 1-2	47.4078	8605.93	23821.6	1.46886	8	8	6	14	12	14	9183.9	5558.28	11075.6	24513.8	26402.6	20548.3
AT3G45940.1	Glycosyl hydrolases family 31 protein	39.2331	21861.9	59311.9	1.4399	1	1	1	1	1	1	17539	22666.4	25380.3	64840.9	62563.4	50531.5
AT4G13770.1	cytochrome P450%2C family 83%2C subfamily A%2C polypeptide 1	48.3118	4364.75	11799.4	1.43474	1	1	2	1	1	3	3392.15	4893.05	4809.05	11868.6	9889.3	13640.3
AT1G05240.1; AT1G05250.1	Peroxidase superfamily protein	51.974	64643.2	171337	1.40627	14	18	19	21	19	22	58949.7	58574.4	76405.5	150945	182442	180624
AT5G40810.1; AT5G40810.2	Cytochrome C1 family	42.2395	1342.22	3548.59	1.40262	0	0	1	1	1	1	0	0	1342.22	2966.76	5041.42	2637.59
AT1G21750.1; AT1G21750.2	PDI-like 1-1	49.3513	29375.3	77625.5	1.40193	10	12	12	17	17	16	35750.4	27571.6	24803.8	83797.3	80667.1	68412.1
AT4G21960.1	Peroxidase superfamily protein	51.948	15800.1	40413.5	1.3549	4	8	8	8	8	9	13492.2	15575.9	18332.2	35220.1	42666.8	43353.5
AT3G07320.1	O-Glycosyl hydrolases family 17 protein	57.1004	58797.4	148383	1.3355	9	11	14	16	14	16	49629.9	58739.9	68022.6	139107	147646	158397
AT4G27500.1	proton pump interactor 1	51.2338	3596.78	9070.93	1.33455	4	6	5	7	5	7	3980	3795.84	3014.49	9892.31	8884.41	8436.06
AT2G05620.1; AT2G05620.2	proton gradient regulation 5	47.3818	27575.8	68496.2	1.31262	1	1	1	1	1	1	30634.9	25181	26911.6	65609.6	63661.7	76217.4
AT5G20630.1	germin 3	51.7109	193540	479746	1.30964	12	13	12	13	13	13	199616	194063	186942	379698	541616	517924
AT5G62890.1; AT5G62890.2; AT5G62890.3	Xanthine/uracil permease family protein	53.1499	38715.4	93887.5	1.27803	2	4	4	5	5	5	34575.6	39833.7	41736.8	80666.6	99158.7	101837
AT2G16630.1	Pollen Ole e 1 allergen and extensin family protein	44.0717	18037.8	40839.5	1.17894	1	1	1	1	1	1	15917.3	18586.2	19609.9	37572.9	43272.6	41673.1
AT3G32980.1	Peroxidase superfamily protein	52.9846	296091	667548	1.17283	12	14	14	20	16	20	240444	303299	344530	661264	659944	681435
AT5G49720.1	glycosyl hydrolase 9A1	50.7627	4776.89	10768.3	1.17265	0	0	1	1	1	1	0	0	4776.89	10412.4	12031.2	9861.32
