## Supplemental Table S2 for "Biochemical regulation of Arabidopsis PUB33: a receptor-like cytoplasmic kinase with an integrated U-box domain that ubiquitinates *Ralstonia pseudosolanacearum* effector protein RipV1"

### Sheet: Germplasm
Supplementary Table S2. Germplasm, clones, and primers generated in this study.
Germplasm and associated primers for genotyping and RT-qPCR
AGI	Gene IDs	Species	Line Name	ABRC Code	Genotyping primers (5'-3')			qRT-PCR primers (5'-3')		Citation
N/A	N/A	Nicotiana benthamiana	WT	N/A	N/A			N/A		N/A
N/A	N/A	Arabidopsis thaliana Col-0	Col-0 WT	N/A	N/A			N/A		N/A
AT2G45910	PUB33/ ZRK16	Arabidopsis thaliana Col-0	pub33-3	Sail_753_D12	JMo1041_AAAAGAATCATCCACCCCATC	JMo1042_CCTTCGTATATGCCAGCAGAG	JMo541_TAGCATCTGAATTTCATAACCAATCTCGATACAC	JMo1374_GCAAAATCGTGTGCGCATTG	JM01375_TGAGCAGGTCCCAAAGTCAC	Sessions et al., 2002
			pub33-4	Salk_125263	JMo1124_CAGAGACTCTTAGGCGTCAG	JMo1125_CTGGACATGCTCCAATTAGC	JMo10_ATTTTGCCGATTTCGGAAC	JMo1374_GCAAAATCGTGTGCGCATTG	JM01375_TGAGCAGGTCCCAAAGTCAC	Alonso et al., 2003
			Col-0/35S:PUB33-FL-GFP Line 5-11	N/A	N/A			JMo1374_GCAAAATCGTGTGCGCATTG	JM01375_TGAGCAGGTCCCAAAGTCAC	This study, generated and genotyped by TD, RT-PCR by VNM
			Col-0/35S:PUB33-FL-GFP Line 9-4	N/A	N/A			JMo1374_GCAAAATCGTGTGCGCATTG	JM01375_TGAGCAGGTCCCAAAGTCAC	This study, generated and genotyped by TD, RT-PCR by VNM
AT3G49060	PUB32	Arabidopsis thaliana Col-0	pub32-1	Salk_035317	JMo1035_TTTGGTGACGAGATTGGAATC	JMo1036_CAACAGAGGCTTTATGCAAGG	JMo10_ATTTTGCCGATTTCGGAAC	JMo1378_ACCTCTGCCCCATTTTCCAG	JMo1379_CAGGTTTGTCATTGGCGACG	Alonso et al., 2003
			pub32-2	Salk_103257C	JMo1035_TTTGGTGACGAGATTGGAATC	JMo1036_CAACAGAGGCTTTATGCAAGG	JMo10_ATTTTGCCGATTTCGGAAC	JMo1378_ACCTCTGCCCCATTTTCCAG	JMo1379_CAGGTTTGTCATTGGCGACG	Alonso et al., 2003
			Col-0/35S:PUB32-FL-GFP Line 1-6-2	N/A	N/A			JMo1378_ACCTCTGCCCCATTTTCCAG	JMo1379_CAGGTTTGTCATTGGCGACG	This study, generated and genotyped by TD, RT-PCR by VNM
			Col-0/35S:PUB32-FL-GFP Line 13-3-1	N/A	N/A			JMo1378_ACCTCTGCCCCATTTTCCAG	JMo1379_CAGGTTTGTCATTGGCGACG	This study, generated and genotyped by TD, RT-PCR by VNM
AT5G65500	PUB50	Arabidopsis thaliana Col-0	pub50-1	Salk_113852	JMo1045_ATAAGCTTTTGGGTGGAGAGG	JMo1046_CATGAAAGTGATTCCCATTACG	JMo10_ATTTTGCCGATTTCGGAAC	JMo1376_TTTAACCGGGAGGAACTGGC	JMo1377_TTGGTTGCTTCCTCGTACCC	Alonso et al., 2003
			pub50-2	Salk_052482C	JMo1047_TTTTGACAGTTTTTGGGCTTG	JMo1048_GGACAAACCTTTCCACAAAAAG	JMo10_ATTTTGCCGATTTCGGAAC	JMo1376_TTTAACCGGGAGGAACTGGC	JMo1377_TTGGTTGCTTCCTCGTACCC	Alonso et al., 2003
			Col-0/35S:PUB50-FL-GFP Line 1-2-1	N/A	N/A			JMo1376_TTTAACCGGGAGGAACTGGC	JMo1377_TTGGTTGCTTCCTCGTACCC	This study, generated and genotyped by TD, RT-PCR by VNM
			Col-0/35S:PUB50-FL-GFP Line 2-7-1	N/A	N/A			JMo1376_TTTAACCGGGAGGAACTGGC	JMo1377_TTGGTTGCTTCCTCGTACCC	This study, generated and genotyped by TD, RT-PCR by VNM
AT3G49060, AT2G45910	PUB32, PUB33	Arabidopsis thaliana Col-0	pub32-1 pub33-3	Salk_035317, Sail_753_D12	Listed above			N/A		This study, generated and genotyped by TD
AT2G45910, AT5G65500	PUB33, PUB50	Arabidopsis thaliana Col-0	pub33-4 pub50-1	Salk_125263, Salk_113852	Listed above			N/A		This study, generated and genotyped by TD

### Sheet: Clones
Supplementary Table S2. Germplasm, clones, and primers generated in this study.
Clones
AGI or Uniprot ID	Gene IDs	Clone name	Clone details	Resistance marker	Citation
AT2G45910	PUB33/ ZRK16	JMp841_pTwistENTR-PUB33-FL+_NP/NS	Gateway-compatible pENTR entry vector synthesized by Twist BioSciences; coding sequence of PUB33 with no promoter (np) and no stop codon (ns); Have an additional base at C-term to make in frame with C-term tags during LR cloning.	Kanamycin	This study; synthesized and cloned by Twist BioSciences.
		JMp937_pTwistENTR-PUB33-FL-(2+1)_NP/NS	Gateway-compatible pENTR entry vector synthesized by Twist BioSciences; coding sequence of PUB33 with no promoter (np) and no stop codon (ns); Have two additional bases at N-term and an additional base at C-term to make in frame with N-term and C-term tags, respectively, during LR cloning.	Kanamycin	This study; synthesized and cloned by Twist BioSciences.
		JMp868_pTwistENTR-PUB33-D603A+_NP/NS	Gateway-compatible pENTR entry vector synthesized by Twist BioSciences; coding sequence of PUB33-D603A with no promoter (np) and no stop codon (ns); Have an additional base at C-term to make in frame with C-term tags during LR cloning.	Kanamycin	This study; synthesized and cloned by Twist BioSciences.
		JMp869_pTwistENTR-PUB33-W796A+_NP/NS	Gateway-compatible pENTR entry vector synthesized by Twist BioSciences; coding sequence of PUB33-W796A with no promoter (np) and no stop codon (ns); Have an additional base at C-term to make in frame with C-term tags during LR cloning.	Kanamycin	This study; synthesized and cloned by Twist BioSciences.
		JMp842_pK7FWG-35S:PUB33-FL+-GFP	pK7FWG binary vector with 35S promoter and C-terminal GFP tag; assembled by Gateway LR reaction using pTwistENTR-PUB33-FL+_NP/NS.	Spectinomycin	This study; cloned by TD
		JMp870_pK7FWG-35S:PUB33-D603A+-GFP	pK7FWG binary vector with 35S promoter and C-terminal GFP tag; assembled by Gateway LR reaction using pTwistENTR-PUB33-D603A+_NP/NS.	Spectinomycin	This study; cloned by TD
		JMp871_pK7FWG-35S:PUB33-W796A+-GFP	pK7FWG binary vector with 35S promoter and C-terminal GFP tag; assembled by Gateway LR reaction using pTwistENTR-PUB33-W796A+_NP/NS.	Spectinomycin	This study; cloned by TD
		JMp839_pET28a(+)-T7:His6-MBP-PUB33-FL	pET28a+ vector for T7-driven expression of recombinant His6-PUB33-FL in E. coli for purification. Full-length coding sequence. Synthesized and cloned by Twist BioSciences.	Kanamycin	This study; synthesized and cloned by Twist BioSciences.
		JMp840_pET28a(+)-T7:His6-MBP-PUB33-CT	pET28a+ vector for T7-driven expression of recombinant His6-PUB33-CT in E. coli for purification. Contains only the coding sequence of Kinase and U-box domains. Synthesized and cloned by Twist BioSciences. PUB33-CT starts at amino acid 473 and ends at amino acid 834.	Kanamycin	This study; synthesized and cloned by Twist BioSciences.
		JMp942_pET28a(+)-T7:His6-MBP-PUB33-KD	pET28a+ vector for T7-driven expression of recombinant His6-PUB33-CT in E. coli for purification. Contains only the coding sequence of Kinase domain. Synthesized and cloned by Twist BioSciences. PUB33-KD starts at amino acid 473 and ends at amino acid 762.	Kanamycin	This study; synthesized and cloned by Twist BioSciences.
		JMp1260_pMAL-c2X-T7:MBP-PUB33-D603A	pMAL vector for T7-driven expression of recombinant MBP-PUB33-D603A in E. coli for purification; PCR amplified DNA fragment from pTwistENTR-PUB33-D603A+ was engineered with 5' EcoRI and 3' SalI cut sites for digetstion-ligation cloning into pMAL-c2X. Primers used were 5'-GTgaattcATGGCTTTGGTGAGTCCAAT-3’ and 5’-CCgtcgacTCACAAATGATGTTGAAGCCAC-3’.	Carbenicillin	This study; cloned by TD
		JMp1261_pMAL-c2X-T7:MBP-PUB33-W796A	pMAL vector for T7-driven expression of recombinant MBP-PUB33-W796A in E. coli for purification; PCR amplified DNA fragment from pTwistENTR-PUB33-W796A+ was engineered with 5' EcoRI and 3' SalI cut sites for digetstion-ligation cloning into pMAL-c2X. Primers used were 5'-GTgaattcATGGCTTTGGTGAGTCCAAT-3’ and 5’-CCgtcgacTCACAAATGATGTTGAAGCCAC-3’.	Carbenicillin	This study; cloned by TD
		JMp1472_pMAL-c2X-T7:MBP-PUB33-T333D	pMAL vector for T7-driven expression of recombinant MBP-PUB33-T333D in E. coli for purification; The mutation was engineered at the synthesis stage; synthetic DNA fragment from Twist BioSciences was engineered with 5' EcoRI and 3' SalI cut sites for digetstion-ligation cloning into pMAL-c2X.	Carbenicillin	This study; cloned by TD
		JMp1473_pMAL-c2X-T7:MBP-PUB33-T333A	pMAL vector for T7-driven expression of recombinant MBP-PUB33-T333A in E. coli for purification; The mutation was engineered at the synthesis stage; synthetic DNA fragment from Twist BioSciences was engineered with 5' EcoRI and 3' SalI cut sites for digetstion-ligation cloning into pMAL-c2X.	Carbenicillin	This study; cloned by TD
		JMp1474_pMAL-c2X-T7:MBP-PUB33-KD-D603A	pMAL vector for T7-driven expression of recombinant MBP-PUB33-Kinase domain-D603A in E. coli for purification; The mutation was engineered at the synthesis stage; synthetic DNA fragment from Twist BioSciences was engineered with 5' EcoRI and 3' SalI cut sites for digetstion-ligation cloning into pMAL-c2X. PUB33-KD starts at amino acid 473 and ends at amino acid 762.	Carbenicillin	This study; cloned by TD
		JMp1263_pENTR-D-TOPO-PUB33-ΔU-box_NP/NS	Gateway compatible pENTR-D-TOPO entry vector; coding sequence of PUB33-ΔU-box with no promoter (np) and no stop codon (ns). PUB33-ΔU-box starts at amino acid 1 and ends at amino acid 761.	Kanamycin	From ABRC, Feke et al., 2019
		JMp1285_pDEST-T7:His6-MBP-PUB33-ΔU-box	pDEST vector for T7-driven expression of recombinant His6-MBP-PUB33-ΔU-box in E. coli for purification; assembled by Gateway LR reaction using pENTR-D-TOPO-PUB33-FL-ΔU-box_NP/NS. PUB33-ΔU-box starts at amino acid 1 and ends at amino acid 761.	Carbenicillin	This study; cloned by TD
		CSG3186_pB42-AD-PUB33-FL	pB42-AD vector for GAL1 promoter with B42 transcriptional activation domain; assembled by Golden Gate cloning for yeast two-hybrid assay	Carbenicillin	This study; cloned by JC
		CSG3430_pB42-AD-PUB33-USP	pB42-AD vector for GAL1 promoter with B42 transcriptional activation domain and C-terminal 6xHA; This DNA fragment corresponds to amino acids 1-208 of the full-length PUB33 and was amplified by PCR; assembled by Golden Gate cloning for yeast two-hybrid assay. Primers used were 5'-GGTCTCAAATGGCTTTGGTGAGTCCAATTCCAG-3' and 5'-GGTCTCACGAAAGTAGCTTCCCTTGTATGTATCAAGTATCCTTTG-3'	Carbenicillin	This study; cloned by JC
		CSG3431_pB42-AD-PUB33-IDR	pB42-AD vector for GAL1 promoter with B42 transcriptional activation domain and C-terminal 6xHA; This DNA fragment corresponds to amino acids 209-300 of the full-length PUB33 and was amplified by PCR; assembled by Golden Gate cloning for yeast two-hybrid assay. Primers used were 5'-GGTCTCAAATGGACGACACTGAATCAGAATATGCATCTC-3' and 5'-GGTCTCACGAAGGGAGATGAATGGCCAGAACTCATAAC-3'	Carbenicillin	This study; cloned by JC
		CSG3432_pB42-AD-PUB33-αhelix	pB42-AD vector for GAL1 promoter with B42 transcriptional activation domain and C-terminal 6xHA; This DNA fragment corresponds to amino acids 301-460 of the full-length PUB33 and was amplified by PCR; assembled by Golden Gate cloning for yeast two-hybrid assay. Primers used were 5'-GGTCTCAAATGTCCAGTTTTCCGGATGGGGT-3' and 5'-GGTCTCACGAATAGGGTTGAGGTTTCTGCGT-3'	Carbenicillin	This study; cloned by JC
		CSG3433_pB42-AD-PUB33-KD	pB42-AD vector for GAL1 promoter with B42 transcriptional activation domain and C-terminal 6xHA; This DNA fragment corresponds to amino acids 461-754 of the full-length PUB33 and was amplified by PCR; assembled by Golden Gate cloning for yeast two-hybrid assay. Primers used were 5'-GGTCTCAAATGCAGTTGCCTCAGTACTTCACG-3' and 5'-GGTCTCACGAAATGGAAAGATGAAGATCCTCCACT-3'	Carbenicillin	This study; cloned by JC
		CSG3434_pB42-AD-PUB33-UBOX	pB42-AD vector for GAL1 promoter with B42 transcriptional activation domain and C-terminal 6xHA; This DNA fragment corresponds to amino acids 755-834 of the full-length PUB33 and was amplified by PCR; assembled by Golden Gate cloning for yeast two-hybrid assay. Primers used were 5'-GGTCTCAAATGCTTGGCCGTAACGAGCAC-3' and 5'-GGTCTCACGAACAAATGATGTTGAAGCCACTCTTGA-3'	Carbenicillin	This study; cloned by JC
		CSG4402_pB42-AD-PUB33-αhelix-T333D	pB42-AD vector for GAL1 promoter with B42 transcriptional activation domain and C-terminal 6xHA; This DNA fragment corresponds to amino acids 301-460 of the full-length PUB33 and was amplified by PCR; Site-directed mutagenesis was performed to substitute threonine at position 333 with aspartic acid (T333D); assembled by Golden Gate cloning for yeast two-hybrid assay. Primers used were 5'-GAAGCTTT…	Carbenicillin	This study; cloned by IK
		CSG4401_pB42-AD-PUB33-αhelix-T333A	pB42-AD vector for GAL1 promoter with B42 transcriptional activation domain and C-terminal 6xHA; This DNA fragment corresponds to amino acids 301-460 of the full-length PUB33 and was amplified by PCR; Site-directed mutagenesis was performed to substitute threonine at position 333 with alanine (T333A); assembled by Golden Gate cloning for yeast two-hybrid assay. Primers used were 5'-GAAGCTTTTGCAGA…	Carbenicillin	This study; cloned by IK
		CSG3191_pICH86988-PUB33	pICH86988 vector with 35S promoter and C-terminal 6xHA tag; assembled by Golden Gate cloning	Kanamycin	This study; cloned by JC
		CSG3791_pICH86988-PUB33-D603A	pICH86988 vector with 35S promoter and C-terminal 6xHA tag; assembled by Golden Gate cloning. Site-directed mutagenesis was performed to substitute aspartic acid at position 603 with alanine (D603A). Primers used for the mutagenesis were: 5'-GCTTAGTACATGGTGCTTTGAAGCCGGCAAATA-3' and 5'-TATTTGCCGGCTTCAAAGCACCATGTACTAAGC-3'	Kanamycin	This study; cloned by JC
		CSG3794_pICH86988-PUB33-W796A	pICH86988 vector with 35S promoter and C-terminal 6xHA tag; assembled by Golden Gate cloning. Site-directed mutagenesis was performed to substitute tryptophan at position 796 with alanine (W796A). Primers used for the muagenesis were: 5'-GCTATAAGAGCGGCGCTGGACAGTGAG-3' and 5'-CTCACTGTCCAGCGCCGCTCTTATAGC-3'	Kanamycin	This study; cloned by JC
AT3G49060	PUB32	JMp838_pENTR-PUB32-FL_NP/NS	Gateway-compatible pENTR entry vector cloned using Gibson Assembly; coding sequence of PUB32 with no promoter (np) and no stop codon (ns)	Kanamycin	This study; cloned by NK
		JMp843_pK7FWG-35S:PUB32-FL-GFP	pK7FWG destination vector with 35S promoter and C-terminal GFP tag; assembled by Gateway LR reaction using pENTR-PUB32-FL+_NP/NS.	Spectinomycin	This study; cloned by TD
		JMp1476_pMAL-c2X-T7:MBP-PUB32-FL	pMAL vector for T7-driven expression of recombinant MBP-PUB32-FL in E. coli for purification; ; synthetic DNA fragment from Twist BioSciences was engineered with 5' XbaI and 3' SalI cut sites for digetstion-ligation cloning into pMAL-c2X.	Carbenicillin	This study; cloned by TD
		JMp1478_pMAL-c2X-T7:MBP-PUB32-Kinase domain	pMAL vector for T7-driven expression of recombinant MBP-PUB32-Kinase domain in E. coli for purification; synthetic DNA fragment from Twist BioSciences was engineered with 5' XbaI and 3' SalI cut sites for digetstion-ligation cloning into pMAL-c2X. PUB32-KD starts at amino acid 451 and ends at amino acid 734.	Carbenicillin	This study; cloned by TD
		JMp1477_pMAL-c2X-T7:MBP-PUB32-W768A	pMAL vector for T7-driven expression of recombinant MBP-PUB32-W768A in E. coli for purification; The mutation was engineered at the synthesis stage; synthetic DNA fragment from Twist BioSciences was engineered with 5' XbaI and 3' SalI cut sites for digetstion-ligation cloning into pMAL-c2X.	Carbenicillin	This study; cloned by TD
		JMp1264_pENTR-D-TOPO-PUB32-ΔU-box_NP/NS	Gateway compatible pENTR-D-TOPO entry vector; coding sequence of PUB32-ΔU-box with no promoter (np) and no stop codon (ns). PUB32-ΔU-box starts at amino acid 1 and ends at amino acid 733.	Kanamycin	From ABRC, Feke et al., 2019
		JMp1286_pDEST-T7:His6-MBP-PUB32-ΔU-box	pDEST vector for T7-driven expression of recombinant His6-MBP-PUB32-ΔU-box in E. coli for purification; assembled by Gateway LR reaction using pENTR-D-TOPO-PUB32-ΔU-box_NP/NS. PUB32-ΔU-box starts at amino acid 1 and ends at amino acid 733.	Carbenicillin	This study; cloned by TD
		CSG4567_pB42-AD-PUB32	pB42-AD vector for GAL1 promoter with B42 transcriptional activation domain and C-terminal 6xHA; assembled by Golden Gate cloning for yeast two-hybrid assay; Primers used were 5'-GGTCTCAAATGGGAGAAATCGGTGGAGA-3' and 5'-GGTCTCACGTGATCGATCCGGATCTCA-3' for mod1; 5'-GGTCTCACACGAGAACGCAGTAAAGGA-3' and 5'-GGTCTCACGAACCATTGATTTTGCCAGTCTTG-3' for mod2	Carbenicillin	This study; cloned by IK
		CSG4559_pLexA-PUB32	pLexA vector with yADH1 promoter and LexA DNA binding domain and C-terminal 3xFLAG tag; assembled by Golden Gate cloning for yeast two-hybrid assay; Primers used were 5'-GGTCTCAAATGGGAGAAATCGGTGGAGA-3' and 5'-GGTCTCACGTGATCGATCCGGATCTCA-3' for mod1; 5'-GGTCTCACACGAGAACGCAGTAAAGGA-3' and 5'-GGTCTCACGAACCATTGATTTTGCCAGTCTTG-3' for mod2	Carbenicillin	This study; cloned by IK
AT5G65500	PUB50	JMp910_pTwistENTR-PUB50-FL+_NP/NS	Gateway-compatible pENTR entry vector synthesized by Twist BioSciences; coding sequence of PUB50 with no promoter (np) and no stop codon (ns); Have an additional base at C-term to make in frame with C-term tags during LR cloning.	Kanamycin	This study; synthesized and cloned by Twist BioSciences.
		JMp911_pK7FWG-35S:PUB50-FL+-GFP	pK7FWG binary vector with 35S promoter and C-terminal GFP tag; assembled by Gateway LR reaction using pTwistENTR-PUB50-FL+_NP/NS.	Spectinomycin	This study; cloned by TD
		JMp1262_pMAL-c2X-T7:MBP-PUB50-FL	pMAL vector for T7-driven expression of recombinant MBP-PUB50-FL in E. coli for purification; PCR amplified DNA fragment from pTwistENTR-PUB50-FL+ was engineered with 5' EcoRI and 3' SalI cut sites for digetstion-ligation cloning into pMAL-c2X. Primers used were 5’-GCgaattcATGGAGGAAACAAAGACTC-3’ and 5’-CGgtcgacTTAAGAGGAAGCTTGTGCTG-3’.	Carbenicillin	This study; cloned by TD
		JMp1475_pMAL-c2X-T7:MBP-PUB50-Kinase domain	pMAL vector for T7-driven expression of recombinant MBP-PUB50-Kinase domain in E. coli for purification; synthetic DNA fragment from Twist BioSciences was engineered with 5' EcoRI and 3' SalI cut sites for digetstion-ligation cloning into pMAL-c2X. PUB50-KD starts at amino acid 440 and ends at amino acid 714.	Carbenicillin	This study; cloned by TD
		JMp1265_pENTR-D-TOPO-PUB50-ΔU-box_NP/NS	Gateway compatible pENTR-D-TOPO entry vector; coding sequence of PUB50-ΔU-box with no promoter (np) and no stop codon (ns). PUB50-ΔU-box starts at amino acid 1 and ends at amino acid 687.	Kanamycin	From ABRC, Feke et al., 2019
		JMp1287_pDEST-T7:His6-MBP-PUB50-ΔU-box	pDEST vector for T7-driven expression of recombinant His6-MBP-PUB50-ΔU-box in E. coli for purification; assembled by Gateway LR reaction using pENTR-D-TOPO-PUB50-ΔU-box_NP/NS. PUB50-ΔU-box starts at amino acid 1 and ends at amino acid 687.	Carbenicillin	This study; cloned by TD
AT5G61560	PUB51	JMp943_pET28a(+)-T7:His6-MBP-PUB51-FL	pET28a+ vector for T7-driven expression of recombinant His6-PUB51-FL in E. coli for purification. Full-length coding sequence. Synthesized and cloned by Twist BioSciences.	Kanamycin	This study; synthesized and cloned by Twist BioSciences.
Pe_1	RipV1	JMp1278_pICH86988-RipV1-FL	pICH86988 vector with 35S promoter and C-terminal 3xFLAG tag; assembled by Golden Gate cloning	Kanamycin	Choi et al., 2025; Prokchorchik et al., 2020
		JMp1279_pICH86988-RipV1-C452A	pICH86988 vector with 35S promoter and C-terminal 3xFLAG tag; assembled by Golden Gate cloning	Kanamycin	Choi et al., 2025; Prokchorchik et al., 2020
		JMp1276_pOPIN-RipV1-FL	pOPIN-NT vector with T7 promoter, and N-terminal 6xHis tag-3C cleavage site and C-terminal 3xFLAG tag; assembled by Golden Gate cloning for protein purification	Kanamycin	Choi et al., 2025; Prokchorchik et al., 2020
		JMp1277_pOPIN-RipV1-C452A	pOPIN-NT vector with T7 promoter, and N-terminal 6xHis tag-3C cleavage site and C-terminal 3xFLAG tag; assembled by Golden Gate cloning for protein purification	Kanamycin	Choi et al., 2025; Prokchorchik et al., 2020
		CSG1175_pLexA-RipV1-FL	pLexA vector with yADH1 promoter and LexA DNA binding domain and C-terminal 3xFLAG tag; assembled by Golden Gate cloning for yeast two-hybrid assay	Carbenicillin	Choi et al., 2025; Prokchorchik et al., 2020
		CSG3063_pLexA-RipV1-NT	pLexA vector with yADH1 promoter and LexA DNA binding domain and C-terminal 3xFLAG tag; This DNA fragment correspond to amino acids 1-374 aa of the full-length RipV1 and was amplified by PCR; assembled by Golden Gate cloning for yeast two-hybrid assay. Primers used were 5'-GGTCTCAAATGCCGACCCGTGTTCCA-3' and 5'-GGTCTCACGAATTGCTTGATCTCTGCAGCCA-3'	Carbenicillin	Choi et al., 2025; Prokchorchik et al., 2020
P11690	TBSV-P19	pBIN-P19	pBIN binary vector expressing Tomato Bushy Stunt Virus (TBSV) RNA silencing suppressor P19 to aid in expression of constructs driven by the Cauliflower Mosaic Virus (CaMV) 35S promoter.	Kanamycin	Voinnet et al., 2003
AT2G30110	UBA1	JMp730_pDEST17-T7:His6-UBA1	pDEST18 vector backbone and T7 promoter; assembled by Golden gate cloning	Carbenicillin	Turek et al., 2018
AT5G41700	UBC8	JMp731_pDEST17-T7:His6-UBC8	pDEST18 vector backbone and T7 promoter; assembled by Golden gate cloning	Carbenicillin	Turek et al., 2018

### Sheet: Additional primers
Supplementary Table S2: Germplasm, clones, and primers generated in this study.
Additional primers
AGI	Gene IDs	Purpose	Primer sequence (5'-3')
AT3G18780	ACTIN	Reference gene for qPCR	JMo310_TCCCTCAGCACATTCCAGCAGAT
			JMo311_AACGATTCCTGGACCTGCCTCATC
AT1G13320	PP2A3	Reference gene for qPCR	JMo1380_GCGGTTGTGGAGAACATGATACG
			JMo1381_GAACCAAACACAATTCGTTGCTG
